# Absolute Quantification of Tissue Composition by Raman Spectroscopy

**DOI:** 10.64898/2026.10.25.761683

**Authors:** Erik E. Ersland, Dev R. Mehrotra, Henry Brisebois, Li-Hsin Han, Mark W. Grinstaff, Thomas Schaer, Mads S. Bergholt, Brian D. Snyder, Michael B. Albro

## Abstract

Raman spectroscopy captures the molecular fingerprints of living tissues without labels or tissue destruction. Translating these spectra into absolute measures of tissue biochemical composition remains a challenge owing to tissue-dependent optical properties, variations in sampling volume, and lack of normalization standards requisite for quantitative scaling. Here we introduce a scheme to derive the biochemical constituents of a tissue expressed as a percentage of the tissue wet weight, like biochemical assays, from Raman spectra measured optically. Nonlinear polynomial models of Raman spectra are trained on chemically defined phantoms that mimic the variability of the essential biochemical constituents of a tissue, accommodating spectral overlap and tissue-dependent optical effects. We validated this scheme using cartilage, a tissue fundamental to diarthrodial joint function. Cartilage is comprised of glycosaminoglycans, collagens and water that act synergistically to impart the rheological and tribological material properties essential to tissue function. Using biochemically perturbed live cartilage explants, phantom-calibrated Raman spectroscopy (PC-Raman) resolved constituent-specific changes and achieved quantitative agreement with independent biochemical assays (R² = 0.88-0.92; slopes ≈ 1.0; 95% confidence intervals ±2.7-3.2%pt). We demonstrate that PC-Raman is applicable across the hierarchy of tissue interrogation from microscopic imaging of tissue extracellular matrix composition to macroscopic longitudinal monitoring of drug effects *in-vitro* using live tissue constructs and *in-vivo* assessments of cartilage regeneration in an equine cartilage repair model. Converting Raman spectra measurements of the essential biochemical constituents of a tissue in absolute terms (tissue wet-weight-%) allows for the non-destructive, longitudinal quantification of tissue composition in disease (tissue degeneration) and in response to treatment (tissue repair).
