## Supplementary material for "Absolute Quantification of Tissue Composition by Raman Spectroscopy": training_data.csv

RowLetter	Column	Ground Truth GAG	Ground Truth Gelatin	Ground Truth Water	file_name	fingerPrintR2	bg	gag_score	collagen_score	water_score	scale	HWR2	CH2_score	OH_score	CH2_1_area	CH2_2_area	CH2_3_area	OH_1_area	OH_2_area	totalCountsAfterPolynomial	finger_BG_1	finger_BG_2	finger_BG_3	finger_BG_4	finger_BG_5	HW_BG_1	HW_BG_2	PC-Raman GAG	PC-Raman gelatin	PC-Raman Water
a	1	0	0	1	w18_a1_0001	0.847394907	0.01097633	0.046947872	0.013109954	0.939942174	0.886509099	0.972945035	0.004775326	0.995224674	0.001173472	0.002640842	0.000961013	0.050339043	0.944885631	12.21757419	-4.98E-12	1.62E-09	-1.19E-07	-2.67E-06	0.00242735	-3.22E-06	0.001604779	0.006125037	0.0230097	0.970764287
a	2	0.009	0	0.991	w18_a2_0001	0.900725373	-0.046532269	0.129006657	0.004573211	0.866420132	0.961430129	0.98155648	0.01795018	0.98204982	0.003966413	0.006798348	0.007185418	0.131242652	0.850807168	14.28722893	-6.76E-12	2.38E-09	-2.26E-07	2.01E-06	0.001953449	-2.32E-06	0.00112706	0.00928794	0.010334304	0.980506426
a	3	0.018	0	0.982	w18_a3_0001	0.733611158	-0.036645775	0.209857565	0.01301842	0.777124015	0.91274681	0.971078079	0.01949189	0.98050811	0.005212956	0.005037571	0.009241363	0.211268157	0.769239954	6.126482632	-2.76E-12	9.73E-10	-9.35E-08	4.77E-07	0.000714883	-1.28E-07	5.61E-05	0.016656446	0.004964238	0.978465702
a	4	0.027	0	0.973	w18_a4_0001	0.500622176	-0.007561993	0.198438751	0.079014098	0.722547151	0.814962832	0.827536942	0.00082648	0.99917352	1.10E-13	0.00082648	2.04E-13	0.041172752	0.958000768	8.253016357	-4.03E-12	1.40E-09	-1.32E-07	6.78E-07	0.001174711	-1.38E-09	5.87E-07	0.024253697	0.01243869	0.963142398
a	5	0.036	0	0.964	w18_a5_0001	0.801289446	-0.101584413	0.37540778	0.000260212	0.624332009	1.05180124	0.965996487	0.032461286	0.967538714	0.007369687	0.013057608	0.012033991	0.242696251	0.724842463	8.317444528	-2.90E-12	1.07E-09	-1.19E-07	2.67E-06	0.001441966	-1.54E-06	0.000708482	0.036229403	0	0.966268177
a	6	0.046	0	0.954	w18_a6_0001	0.78393858	-0.055087721	0.378696297	0.000240887	0.621062816	1.023335581	0.958103883	0.014273356	0.985726644	0.005111983	0.003558257	0.005603116	0.051105321	0.934621324	8.988003648	-2.82E-12	1.01E-09	-1.09E-07	3.20E-06	0.001749279	-2.45E-06	0.001187688	0.039258637	0.001097036	0.95965772
a	7	0.054	0	0.946	w18_a7_0001	0.843234982	-0.067820742	0.48621175	9.87E-05	0.513689504	1.067835153	0.976111149	0.017832686	0.982167314	0.005105447	0.007545554	0.005181684	0.069287369	0.912879946	13.02597798	-5.12E-12	1.89E-09	-2.19E-07	6.74E-06	0.002937543	-3.73E-06	0.001871617	0.059294453	0	0.941205027
a	8	0.064	0	0.936	w18_a8_0001	0.789825134	-0.080258742	0.520400685	0.000633362	0.478965953	1.056482846	0.967371709	0.033374018	0.966625982	0.009205256	0.012509118	0.011659643	0.109410936	0.857215047	8.313524408	-3.19E-12	1.22E-09	-1.54E-07	5.73E-06	0.001943555	-2.33E-06	0.001093252	0.0640465	0	0.936560003
a	9	0.073	0	0.927	w18_a9_0001	0.864636663	-0.106548602	0.567227165	0.000125919	0.432646916	1.092405961	0.949062805	0.021842314	0.978157686	0.00636726	0.010233483	0.005241571	0.052363345	0.92579434	9.227426723	-4.52E-12	1.76E-09	-2.18E-07	7.77E-06	0.0028727	-4.05E-06	0.002000363	0.077104789	0.000456809	0.92248128
a	10	0.082	0	0.918	w18_a10_0001	0.852995126	-0.086487138	0.606668995	0.000194788	0.393136217	1.072826662	0.9395918	0.014997394	0.985002606	0.004559334	0.008022638	0.002415423	0.037482771	0.947519834	9.082377569	-3.10E-12	1.15E-09	-1.42E-07	4.07E-06	0.002879023	-3.12E-06	0.001576741	0.089248944	0.001383598	0.909482737
a	11	0.091	0	0.909	w18_a11_0001	0.873522466	-0.074560916	0.62814091	3.52E-05	0.371823905	1.067556832	0.986798756	0.038155306	0.961844694	0.010509777	0.015887041	0.011758488	0.251593184	0.71025151	10.45594762	-4.64E-12	1.91E-09	-2.67E-07	1.07E-05	0.002770211	-2.87E-06	0.001320662	0.089493201	0.004022382	0.906433945
a	12	0.1	0	0.9	w18_a12_0001	0.785448664	-0.101516917	0.598845034	0.000885664	0.400269303	1.063633586	0.931809089	0.011308193	0.988691807	0.003480025	0.007099212	0.000728956	0.037055797	0.95163601	6.297640224	-2.87E-12	1.11E-09	-1.41E-07	4.74E-06	0.001305388	-9.28E-07	0.000432501	0.088588781	0.00135708	0.910200101
b	1	0	0.028	0.972	w18_b1_0001	0.926811486	-0.10104196	0.000166103	0.330356474	0.669477423	1.117762319	0.988917975	0.0289423	0.9710577	0.007141461	0.011665933	0.010134905	0.260542613	0.710515088	13.18081482	-5.04E-12	1.61E-09	-1.17E-07	-5.43E-06	0.002739814	-2.34E-06	0.001084193	4.84E-05	0.008239459	0.99159985
b	2	0.009	0.029	0.962	w18_b2_0001	0.799475026	-0.062926454	0.051346241	0.258639561	0.690014198	0.995362431	0.93652943	0.02838518	0.97161482	0.005808652	0.012690216	0.009886312	0.089546094	0.882068726	7.264584657	-3.00E-12	9.74E-10	-7.94E-08	-1.03E-06	0.002297125	-2.88E-06	0.001322181	0.007694056	0.006123656	0.986144089
b	3	0.018	0.029	0.953	w18_b3_0001	0.869830738	-0.142787985	0.10140653	0.258454507	0.640138963	1.107031472	0.979846031	0.038183315	0.961816685	0.008764912	0.01558054	0.013837864	0.255789205	0.70602748	8.789066217	-3.33E-12	1.15E-09	-1.14E-07	4.47E-07	0.002092395	-2.14E-06	0.000975886	0.015391032	0.007932479	0.976761962
b	4	0.027	0.029	0.944	w18_b4_0001	0.869268604	-0.115632286	0.144339499	0.263001787	0.592658714	1.10220429	0.978477783	0.040821665	0.959178335	0.010264508	0.016464767	0.01409239	0.177586668	0.781591667	8.848187712	-2.57E-12	8.65E-10	-8.21E-08	-1.09E-06	0.002374593	-2.31E-06	0.001067635	0.023236347	0.012723293	0.964126252
b	5	0.036	0.029	0.935	w18_b5_0001	0.870794347	-0.090105374	0.220818794	0.231128216	0.54805299	1.098774275	0.984148382	0.038244116	0.961755884	0.009777855	0.015672928	0.012793332	0.263615211	0.698140672	10.5991053	-4.43E-12	1.60E-09	-1.78E-07	2.42E-06	0.002857427	-2.62E-06	0.001209755	0.035998988	0.016523391	0.947526363
b	6	0.044	0.03	0.926	w18_b6_0001	0.853723423	-0.085200823	0.276597146	0.249104379	0.474298475	1.063552434	0.978483985	0.044812819	0.955187181	0.011811504	0.019570744	0.013430571	0.163164908	0.792022273	10.82566558	-4.39E-12	1.57E-09	-1.76E-07	4.10E-06	0.003643318	-4.67E-06	0.002226509	0.049867853	0.026532456	0.923652864
b	7	0.055	0.029	0.917	w18_b7_0001	0.797704112	-0.04725131	0.335313201	0.140661191	0.524025608	1.031585827	0.948668526	0.040174569	0.959825431	0.009742493	0.016303991	0.014128085	0.139144419	0.820681012	7.850545198	-2.78E-12	1.05E-09	-1.29E-07	3.39E-06	0.002825354	-3.39E-06	0.001572955	0.049069746	0.011910856	0.939096804
b	8	0.064	0.029	0.907	w18_b8_0001	0.906933632	-0.074242117	0.403398934	0.172341398	0.424259668	1.111345669	0.98630154	0.044738631	0.955261369	0.011483811	0.019628603	0.013626217	0.259444582	0.695816787	12.44636446	-3.62E-12	1.40E-09	-1.78E-07	2.45E-06	0.003453106	-2.73E-06	0.001268442	0.069447701	0.025077679	0.905502126
b	9	0.073	0.028	0.899	w18_b9_0001	0.87689213	-0.091817747	0.435748369	0.119889848	0.444361783	1.094226954	0.977296927	0.047559529	0.952440471	0.012904098	0.020002856	0.014652575	0.29233405	0.66010642	9.184144788	-2.78E-12	1.10E-09	-1.54E-07	5.06E-06	0.003355535	-4.06E-06	0.001874857	0.067801994	0.016911676	0.915332005
b	10	0.082	0.029	0.889	w18_b10_0001	0.89935397	-0.059950059	0.498953894	0.114488187	0.386557918	1.079633278	0.985639403	0.050314583	0.949685417	0.014128982	0.021196144	0.014989456	0.279904589	0.669780828	11.71862977	-4.93E-12	1.96E-09	-2.61E-07	7.13E-06	0.004158747	-4.11E-06	0.001903961	0.08234936	0.022437815	0.895205176
b	11	0.092	0.028	0.88	w18_b11_0001	0.907853649	-0.049712274	0.524523988	0.113423495	0.362052517	1.069485611	0.98365725	0.054877948	0.945122052	0.015252967	0.023816678	0.015808303	0.206402368	0.738719685	12.2883281	-4.60E-12	1.85E-09	-2.53E-07	7.67E-06	0.004531261	-5.22E-06	0.002408893	0.08873959	0.025860031	0.885369022
b	12	0.101	0.028	0.871	w18_b12_0001	0.915657279	-0.059810937	0.596124548	0.095120882	0.30875457	1.078238564	0.971004496	0.048319575	0.951680425	0.013357343	0.02097941	0.013982823	0.136688775	0.81499165	13.62842427	-5.40E-12	2.19E-09	-3.09E-07	1.00E-05	0.005655909	-5.82E-06	0.002927548	0.104746663	0.027643337	0.867528918
c	1	0	0.057	0.943	w18_c1_0001	0.915022468	-0.105368315	0.001175336	0.530900602	0.467924062	1.137681474	0.982535047	0.048897652	0.951102348	0.012910224	0.020840523	0.015146905	0.223725597	0.727376752	11.47851041	-3.97E-12	1.23E-09	-8.52E-08	-5.75E-06	0.004277281	-4.87E-06	0.002301394	0	0.045485816	0.954944
c	2	0.009	0.057	0.934	w18_c2_0001	0.798023917	-0.070345147	0.031416838	0.55806281	0.410520352	1.025789602	0.947691866	0.044531391	0.955468609	0.010212111	0.019495108	0.014824171	0.129102717	0.826365893	6.543039795	-2.12E-12	7.05E-10	-6.28E-08	-1.74E-06	0.002266396	-2.25E-06	0.001045041	0.008147477	0.062349013	0.929366935
c	3	0.018	0.057	0.924	w18_c3_0001	0.850272472	-0.072139933	0.03976066	0.509961115	0.450278225	1.065860943	0.916956759	0.02221521	0.97778479	0.005963522	0.011372985	0.004878703	0.029902076	0.947882714	6.950430805	-2.80E-12	9.75E-10	-9.58E-08	-1.01E-06	0.002650531	-2.68E-06	0.001311364	0.012693243	0.052620385	0.934443937
c	4	0.027	0.057	0.916	w18_c4_0001	0.899359286	-0.088759664	0.129266969	0.455173734	0.415559297	1.115130624	0.975992756	0.050021636	0.949978364	0.012672834	0.021623393	0.015725409	0.17948604	0.770492324	11.0297783	-3.39E-12	1.13E-09	-1.07E-07	-2.48E-06	0.004169097	-4.69E-06	0.002222095	0.030709752	0.053946333	0.915325564
c	5	0.036	0.057	0.906	w18_c5_0001	0.872108793	-0.085555488	0.181103472	0.43199823	0.386898298	1.089193842	0.981229549	0.062692619	0.937307381	0.016171612	0.027521773	0.018999234	0.2445426	0.692764781	10.74086746	-3.72E-12	1.31E-09	-1.40E-07	1.02E-07	0.005145573	-6.53E-06	0.002961525	0.043433728	0.059607493	0.897039592
c	6	0.046	0.057	0.897	w18_c6_0001	0.905086535	-0.051931341	0.093162648	0.646430728	0.260406624	1.051301727	0.972646283	0.082367654	0.917632346	0.019313464	0.038387658	0.024666532	0.321921958	0.595710388	8.29717625	-2.96E-12	1.10E-09	-1.42E-07	6.21E-07	0.004454101	-4.46E-06	0.001997602	0.031111173	0.121252618	0.847719094
c	7	0.054	0.057	0.889	w18_c7_0001	0.867041704	-0.066701194	0.248771435	0.34797439	0.403254175	1.087234064	0.974202736	0.05854827	0.94145173	0.016146216	0.024764128	0.017637927	0.210238619	0.731213111	8.116642766	-2.57E-12	1.01E-09	-1.38E-07	2.88E-06	0.003736195	-3.99E-06	0.001825001	0.053882973	0.048090224	0.89810415
c	8	0.064	0.057	0.879	w18_c8_0001	0.851752504	-0.059683073	0.29224127	0.356667611	0.351091119	1.078334644	0.962301203	0.062955207	0.937044793	0.01584624	0.028375865	0.018733102	0.217954867	0.719089926	7.712640799	-2.47E-12	9.94E-10	-1.39E-07	2.76E-06	0.00406144	-4.52E-06	0.002094159	0.066965707	0.060745324	0.872342734
c	9	0.072	0.058	0.87	w18_c9_0001	0.824724207	-0.105374169	0.298528036	0.34287478	0.358597184	1.084861664	0.933985421	0.062200748	0.937799252	0.015557272	0.028664693	0.017978783	0.130069428	0.807729824	6.469517677	-1.25E-12	3.97E-10	-4.73E-08	-1.30E-06	0.003613723	-3.96E-06	0.00180693	0.066981554	0.057450902	0.875624179
c	10	0.082	0.057	0.861	w18_c10_0001	0.89416696	-0.065877024	0.360054291	0.331433708	0.308512001	1.107421544	0.967606454	0.071896789	0.928103211	0.018463438	0.032392437	0.021040914	0.161741529	0.766361683	9.858307322	-2.57E-12	1.06E-09	-1.55E-07	2.67E-06	0.0047196	-5.11E-06	0.002394603	0.083783327	0.069362709	0.846898464
c	11	0.09	0.058	0.852	w18_c11_0001	0.887010969	-0.081396279	0.409856595	0.290637874	0.299505531	1.108226112	0.972979422	0.070084431	0.929915569	0.019286103	0.03117378	0.019624548	0.321328331	0.608587238	7.94563647	-3.03E-12	1.22E-09	-1.73E-07	4.35E-06	0.004286809	-4.69E-06	0.00210021	0.091830542	0.065446341	0.842729302
c	12	0.1	0.057	0.844	w18_c12_0001	0.855375068	-0.072760313	0.443807449	0.254816583	0.301375968	1.098540096	0.94701041	0.047132719	0.952867281	0.012547162	0.022979668	0.011605888	0.026034374	0.926832907	9.35854845	-3.20E-12	1.39E-09	-2.19E-07	8.30E-06	0.006282242	-7.70E-06	0.003877347	0.095877584	0.054651986	0.84945407
d	1	0	0.086	0.914	w18_d1_0001	0.881949833	-0.044697861	0.000180849	0.615314805	0.384504345	1.037322088	0.953167935	0.060214707	0.939785293	0.013635477	0.026533408	0.020045821	0.120900553	0.81888474	8.629084883	-3.56E-12	1.19E-09	-1.08E-07	-2.42E-06	0.003972419	-4.42E-06	0.002083251	0	0.072964472	0.92741863
d	2	0.009	0.086	0.905	w18_d2_0001	0.896208889	-0.06772454	0.008026114	0.662108742	0.329865144	1.037497202	0.969991084	0.065718304	0.934281696	0.016239569	0.029028002	0.020450732	0.203030752	0.731250944	9.921059287	-3.70E-12	1.20E-09	-1.07E-07	-3.97E-06	0.005677857	-6.60E-06	0.0030646	0.002402514	0.094395336	0.90316745
d	3	0.018	0.086	0.896	w18_d3_0001	0.793558564	-0.081150129	0.07950552	0.620594911	0.299899569	1.005930918	0.904252415	0.037341405	0.962658595	0.010447894	0.018267556	0.008625955	0.024748111	0.937910484	4.794625513	-2.00E-12	6.79E-10	-6.65E-08	-1.16E-06	0.002253991	-2.16E-06	0.000988704	0.026395839	0.099790809	0.873676927
d	4	0.028	0.086	0.887	w18_d4_0001	0.907804221	-0.048051166	0.104520471	0.590433668	0.305045861	1.059695416	0.965130002	0.060623457	0.939376543	0.015470262	0.026924224	0.018228971	0.11266436	0.826712183	9.491366107	-2.52E-12	7.98E-10	-7.28E-08	-3.10E-06	0.00467276	-5.12E-06	0.00248855	0.03069353	0.096561084	0.872702477
d	5	0.037	0.085	0.878	w18_d5_0001	0.899890556	-0.041039937	0.130772407	0.5573622	0.311865393	1.072375258	0.970286985	0.070768176	0.929231824	0.017506944	0.031226895	0.022034337	0.194065882	0.735165942	9.707790626	-3.47E-12	1.29E-09	-1.59E-07	1.18E-06	0.005028596	-5.56E-06	0.002589812	0.037586625	0.092821422	0.869641672
d	6	0.046	0.086	0.869	w18_d6_0001	0.87850831	-0.076281942	0.199015778	0.510786843	0.29019738	1.106088783	0.97701932	0.071986715	0.928013285	0.020019998	0.03122463	0.020742088	0.257566253	0.670447032	9.455852378	-3.29E-12	1.19E-09	-1.38E-07	-1.80E-07	0.005687253	-6.97E-06	0.003212113	0.055727746	0.095276289	0.849042034
d	7	0.055	0.085	0.86	w18_d7_0001	0.895382609	-0.061363656	0.220099255	0.519462806	0.260437939	1.092275836	0.97150922	0.07518662	0.92481338	0.019830367	0.033771353	0.021584899	0.203640565	0.721172815	9.231857781	-3.68E-12	1.44E-09	-1.85E-07	1.48E-06	0.004938813	-5.12E-06	0.002339069	0.063564642	0.106307686	0.830162708
d	8	0.064	0.085	0.85	w18_d8_0001	0.884566603	-0.081130988	0.272475937	0.460855099	0.266668964	1.109939573	0.930562652	0.051561888	0.948438112	0.015485486	0.017541316	0.018535086	0.028814289	0.919623823	6.754552621	-3.15E-12	1.28E-09	-1.73E-07	3.46E-06	0.003328745	-2.97E-06	0.001364582	0.07433508	0.092322536	0.833315728
d	9	0.073	0.085	0.842	w18_d9_0001	0.873900121	-0.067509174	0.266092956	0.436789645	0.297117399	1.089312971	0.949341743	0.082541167	0.917458833	0.022119039	0.036535429	0.023886698	0.211546334	0.705912499	7.462266102	-2.38E-12	9.63E-10	-1.42E-07	2.42E-06	0.005572777	-6.51E-06	0.002976051	0.070665265	0.087868385	0.841601644
d	10	0.082	0.085	0.832	w18_d10_0001	0.885456593	-0.049970392	0.326676516	0.422263913	0.251059571	1.058954199	0.961142179	0.081050012	0.918949988	0.020403921	0.03666916	0.023976931	0.173753004	0.745196983	7.697154387	-3.21E-12	1.33E-09	-1.94E-07	4.47E-06	0.00455189	-4.59E-06	0.002094782	0.087562295	0.098901707	0.813573764
d	11	0.091	0.086	0.823	w18_d11_0001	0.891106148	-0.064458628	0.373702216	0.39625698	0.230040805	1.088602165	0.935499339	0.064141054	0.935858946	0.01833532	0.02916522	0.016640514	0.022686925	0.913172021	7.050057124	-3.74E-12	1.55E-09	-2.18E-07	5.11E-06	0.00556363	-6.63E-06	0.003009501	0.098059696	0.095785942	0.806111275
d	12	0.1	0.086	0.814	w18_d12_0001	0.907317917	-0.073042486	0.383684829	0.391563333	0.224751838	1.110590087	0.914802514	0.055462938	0.944537062	0.015838607	0.027486539	0.012137792	0.020299327	0.924237735	8.538543476	-4.43E-12	1.91E-09	-2.88E-07	9.15E-06	0.005696127	-6.05E-06	0.003056106	0.101077013	0.094128998	0.804761295
e	1	0	0.114	0.886	w18_e1_0001	0.908188965	-0.04796452	0.008534549	0.711656598	0.279808853	1.043407916	0.956324156	0.075209564	0.924790436	0.018596245	0.034057379	0.02255594	0.150109872	0.774680564	6.722245284	-2.43E-12	7.97E-10	-7.09E-08	-4.12E-06	0.003662741	-3.45E-06	0.001590293	0.003615876	0.117751142	0.87863722
e	2	0.009	0.113	0.878	w18_e2_0001	0.900088893	-0.039256763	0.042738594	0.701289434	0.255971972	1.021562523	0.916314479	0.039553362	0.960446638	0.007985215	0.017175437	0.014392709	0.017822321	0.942624317	7.090128775	-2.14E-12	7.20E-10	-6.96E-08	-4.17E-06	0.003615889	-3.03E-06	0.001449945	0.016989241	0.122337858	0.860516955
e	3	0.018	0.115	0.867	w18_e3_0001	0.93269761	-0.060021724	0.029766108	0.701054811	0.269179081	1.069454373	0.979387369	0.074766102	0.925233898	0.017590306	0.034030482	0.023145315	0.192328859	0.732905039	11.75821981	-3.77E-12	1.29E-09	-1.35E-07	-4.67E-06	0.005857631	-5.41E-06	0.002549314	0.010536638	0.120980503	0.868480527
e	4	0.027	0.115	0.858	w18_e4_0001	0.910383634	-0.058476941	0.089203934	0.665167585	0.245628482	1.083029347	0.961432514	0.061528153	0.938471847	0.014847092	0.029118918	0.017562143	0.035319628	0.903152219	11.82117468	-5.91E-12	2.22E-09	-2.65E-07	3.49E-07	0.006860505	-6.79E-06	0.003209899	0.029312241	0.124321326	0.846284786
e	5	0.036	0.115	0.849	w18_e5_0001	0.89682526	-0.057135303	0.090272576	0.635465732	0.274261693	1.082025696	0.964112231	0.086212954	0.913787046	0.023310239	0.037613964	0.02528875	0.319986663	0.593800383	7.137982839	-3.26E-12	1.25E-09	-1.62E-07	2.41E-06	0.005119743	-6.45E-06	0.002884047	0.030414873	0.116058282	0.853673284
e	6	0.046	0.114	0.84	w18_e6_0001	0.914551978	-0.036736998	0.158325592	0.595114763	0.246559646	1.069432291	0.973478988	0.080194773	0.919805227	0.019498705	0.037297068	0.023398999	0.277355822	0.642449406	9.567029154	-3.54E-12	1.38E-09	-1.81E-07	-2.46E-07	0.005587494	-5.12E-06	0.002339351	0.049808103	0.120696455	0.829548578
e	7	0.054	0.114	0.832	w18_e7_0001	0.885595928	-0.038464701	0.173342793	0.582113273	0.244543934	1.039682708	0.952168635	0.088451602	0.911548398	0.022096034	0.039810376	0.026545192	0.167363095	0.744185303	6.631584092	-2.92E-12	1.16E-09	-1.65E-07	3.37E-06	0.005149951	-5.94E-06	0.002671423	0.05522918	0.122500061	0.822394691
e	8	0.063	0.114	0.823	w18_e8_0001	0.860934412	-0.073693648	0.221675727	0.524713906	0.253610367	1.056656563	0.874496103	0.051870917	0.948129083	0.013109764	0.029739857	0.009021296	0.011226447	0.936902636	5.594041939	-2.08E-12	8.10E-10	-1.14E-07	1.09E-06	0.003907916	-3.85E-06	0.001793145	0.064718143	0.104251599	0.830988945
e	9	0.073	0.114	0.813	w18_e9_0001	0.879236611	-0.087627131	0.245574154	0.509127527	0.245298319	1.085300454	0.898922355	0.067001677	0.932998323	0.017642711	0.031484894	0.017874073	0.024629834	0.908368489	5.723307982	-2.80E-12	1.10E-09	-1.50E-07	2.07E-06	0.004221795	-4.22E-06	0.001934107	0.070503272	0.107769	0.821710689
e	10	0.082	0.114	0.804	w18_e10_0001	0.893286483	-0.014708819	0.26969877	0.51367914	0.216622089	1.050695386	0.943001339	0.08588982	0.91411018	0.023623903	0.038053955	0.024211962	0.092081545	0.822028635	7.639671443	-3.18E-12	1.30E-09	-1.92E-07	2.99E-06	0.00686205	-8.03E-06	0.003689856	0.080835311	0.123323698	0.795883353
e	11	0.091	0.114	0.794	w18_e11_0001	0.89517574	-0.043656242	0.331591418	0.456206348	0.212202234	1.067842058	0.87635081	0.068135499	0.931864501	0.017981206	0.034217571	0.015936722	0.019579743	0.912284758	5.986079663	-3.32E-12	1.41E-09	-2.11E-07	5.34E-06	0.005139086	-5.33E-06	0.002561687	0.093075816	0.110889185	0.795993615
e	12	0.1	0.114	0.786	w18_e12_0001	0.921850643	-0.062335509	0.333103621	0.473346187	0.193550192	1.097166098	0.917977625	0.073624864	0.926375136	0.019074106	0.035497816	0.019052941	0.025123571	0.901251565	10.10665329	-5.22E-12	2.27E-09	-3.50E-07	9.54E-06	0.007872112	-8.24E-06	0.004036347	0.096293403	0.120868972	0.782790199
f	1	0	0.142	0.858	w18_f1_0001	0.932797036	-0.043934119	0.003335289	0.802545744	0.194118967	1.040468109	0.966294323	0.079508404	0.920491596	0.017393921	0.03753299	0.024581493	0.125635458	0.794856137	11.88015142	-6.89E-12	2.54E-09	-2.85E-07	7.58E-07	0.006702474	-7.13E-06	0.003398633	0.002856873	0.162276581	0.834810822
f	2	0.009	0.143	0.848	w18_f2_0001	0.912286749	-0.06041072	0.002801983	0.761138749	0.236059269	1.033278582	0.878000944	0.051230257	0.948769743	0.011064453	0.028350406	0.011815398	0.023112242	0.925657501	7.06010645	-3.20E-12	1.17E-09	-1.36E-07	-1.87E-06	0.005014061	-4.66E-06	0.002294983	0.00246333	0.136142301	0.861214693
f	3	0.018	0.143	0.839	w18_f3_0001	0.945153282	-0.059860172	0.027901098	0.762388821	0.209710081	1.065011138	0.965896398	0.077784827	0.922215173	0.018139839	0.037025937	0.02261905	0.073672628	0.848542545	14.41131566	-7.08E-12	2.65E-09	-3.19E-07	2.60E-06	0.008344972	-8.50E-06	0.00438401	0.011197745	0.151273486	0.837486882
f	4	0.027	0.143	0.83	w18_f4_0001	0.933855673	-0.044414996	0.096558316	0.70410457	0.199337114	1.056253016	0.957494724	0.083288994	0.916711006	0.01854752	0.039371303	0.025370171	0.112607268	0.804103738	11.36740522	-3.49E-12	1.32E-09	-1.63E-07	-4.59E-06	0.007259428	-6.72E-06	0.003237587	0.034807075	0.151289287	0.813915442
f	5	0.037	0.142	0.821	w18_f5_0001	0.933142059	-0.055744598	0.109050632	0.683391442	0.207557926	1.069826545	0.960508933	0.076229626	0.923770374	0.01754348	0.037536649	0.021149497	0.03406568	0.889704693	11.68932852	-4.08E-12	1.64E-09	-2.27E-07	1.24E-06	0.007346671	-7.51E-06	0.00364048	0.037606641	0.143770551	0.818597454
f	6	0.046	0.143	0.811	w18_f6_0001	0.938772171	-0.074277831	0.127122925	0.651144625	0.221732449	1.096957019	0.964751811	0.088281895	0.911718105	0.021306396	0.04109487	0.025880629	0.153186907	0.758531198	11.10231835	-3.94E-12	1.59E-09	-2.25E-07	2.19E-06	0.006840772	-6.36E-06	0.003112837	0.043791202	0.138276365	0.818020769
f	7	0.055	0.143	0.802	w18_f7_0001	0.872332484	-0.045562767	0.148733653	0.660712661	0.190553686	1.032925017	0.864869711	0.073137288	0.926862712	0.020906605	0.03010278	0.022127902	0.013204987	0.913657726	7.232741412	-3.14E-12	1.17E-09	-1.54E-07	8.29E-06	0.006570136	-1.10E-05	0.005427933	0.050438783	0.146996356	0.802520249
f	8	0.064	0.143	0.794	w18_f8_0001	0.919494584	-0.052133386	0.195700378	0.620870829	0.183428793	1.070699297	0.922956246	0.088110281	0.911889719	0.020005441	0.041606758	0.026498082	0.084214654	0.827675065	8.330980169	-3.32E-12	1.31E-09	-1.81E-07	-2.30E-07	0.006250293	-6.03E-06	0.002851795	0.065862359	0.149723523	0.784444239
f	9	0.073	0.143	0.784	w18_f9_0001	0.91251687	-0.066386931	0.220632976	0.608164055	0.17120297	1.065489064	0.952052449	0.09698911	0.90301089	0.02376975	0.044054682	0.029164678	0.116929894	0.786080996	8.943273581	-5.83E-12	2.44E-09	-3.51E-07	7.40E-06	0.007118445	-6.69E-06	0.003169494	0.075406942	0.156485172	0.768181292
f	10	0.082	0.143	0.776	w18_f10_0001	0.920417663	-0.050993499	0.258886045	0.579318001	0.161795954	1.075572102	0.931495894	0.082723878	0.917276122	0.019665612	0.038598211	0.024460055	0.023056641	0.894219481	9.292979659	-5.12E-12	2.15E-09	-3.18E-07	6.39E-06	0.008026194	-7.93E-06	0.003948734	0.084049906	0.150391808	0.765525749
f	11	0.092	0.142	0.766	w18_f11_0001	0.896213199	-0.056822581	0.267122556	0.548887878	0.183989566	1.063174748	0.902783589	0.097312145	0.902687855	0.024485444	0.044400037	0.028426663	0.065537297	0.837150559	6.167279115	-3.04E-12	1.33E-09	-2.12E-07	5.10E-06	0.005492512	-5.33E-06	0.002532259	0.08607515	0.144055316	0.769947822
f	12	0.1	0.143	0.757	w18_f12_0001	0.891851184	-0.062127726	0.271346938	0.563064707	0.165588356	1.088839206	0.859882728	0.087338396	0.912661604	0.023235833	0.039616152	0.02448641	0.016662143	0.895999461	5.159202445	-1.54E-12	6.93E-10	-1.17E-07	3.54E-07	0.004816123	-4.73E-06	0.002178279	0.087300826	0.148526348	0.764159643
g	1	0	0.172	0.828	w18_g1_0001	0.938254459	-0.022355412	0.005809594	0.812447765	0.181742641	1.026661284	0.939231714	0.070865094	0.929134906	0.016818823	0.032815113	0.021231158	0.025999104	0.903135802	12.13266485	-3.91E-12	1.26E-09	-1.16E-07	-8.13E-06	0.009064675	-9.12E-06	0.004773343	0.003451427	0.166752896	0.829675419
g	2	0.009	0.171	0.82	w18_g2_0001	0.939635955	-0.042168001	0.029293747	0.803415715	0.167290538	1.028257861	0.962348202	0.080146566	0.919853434	0.018318775	0.039922683	0.021905108	0.02811412	0.891739314	15.85284346	-8.51E-12	3.24E-09	-3.93E-07	4.05E-06	0.011569655	-1.22E-05	0.006604178	0.012708298	0.174640833	0.812586333
g	3	0.018	0.172	0.809	w18_g3_0001	0.922236061	-0.046932829	0.038079273	0.79044026	0.171480468	1.035825219	0.915210713	0.078694943	0.921305057	0.01774015	0.037503967	0.023450827	0.02141194	0.899893117	8.975786701	-4.73E-12	1.67E-09	-1.83E-07	-2.75E-06	0.007987155	-8.93E-06	0.00439753	0.015653793	0.171004569	0.813275223
g	4	0.027	0.172	0.801	w18_g4_0001	0.938784116	-0.048432146	0.045933025	0.784953034	0.169113941	1.048352013	0.953550405	0.082334513	0.917665487	0.019384678	0.039233259	0.023716575	0.02759644	0.890069047	13.63522213	-7.25E-12	2.80E-09	-3.59E-07	8.28E-07	0.010546325	-9.56E-06	0.004844432	0.01881377	0.172529524	0.808615074
g	5	0.036	0.172	0.792	w18_g5_0001	0.950957747	-0.046471304	0.097711015	0.73997114	0.162317845	1.066289373	0.960224204	0.079580142	0.920419858	0.020719901	0.032983133	0.025877108	0.02434105	0.896078808	16.96158767	-8.34E-12	3.40E-09	-4.71E-07	4.76E-06	0.011546589	-9.46E-06	0.005034878	0.036542688	0.169729675	0.793678847
g	6	0.046	0.171	0.783	w18_g6_0001	0.922810873	-0.044200766	0.10359142	0.730537077	0.165871503	1.054370878	0.895876526	0.089716882	0.910283118	0.021578931	0.043439793	0.024698158	0.02523862	0.885044499	8.609353375	-4.03E-12	1.63E-09	-2.34E-07	3.43E-06	0.007967292	-8.89E-06	0.004268607	0.039502162	0.170479827	0.790039861
g	7	0.055	0.171	0.775	w18_g7_0001	0.923199723	-0.047854626	0.155451558	0.675668413	0.168880029	1.05687444	0.902893511	0.074454189	0.925545811	0.020192956	0.036084117	0.018177116	0.017872742	0.907673069	9.620020123	-4.85E-12	1.94E-09	-2.69E-07	2.92E-06	0.008946948	-8.92E-06	0.004624072	0.054086173	0.157706684	0.788154408
g	8	0.064	0.172	0.764	w18_g8_0001	0.925684078	-0.01254197	0.195485952	0.672803925	0.131710123	1.029624257	0.904204657	0.083356938	0.916643062	0.022414878	0.032110157	0.028831903	0.018407975	0.898235087	10.59691387	-7.21E-12	2.96E-09	-4.15E-07	9.42E-06	0.009685921	-1.01E-05	0.005175719	0.069704602	0.17544005	0.754807408
g	9	0.074	0.172	0.755	w18_g9_0001	0.919201096	-0.061854101	0.191567469	0.636879621	0.17155291	1.071067236	0.911387478	0.106742941	0.893257059	0.024592789	0.050160443	0.031989709	0.095093598	0.798163461	7.859348582	-3.57E-12	1.50E-09	-2.26E-07	4.03E-07	0.007746553	-6.74E-06	0.003201512	0.069928987	0.164292899	0.765958115
g	10	0.081	0.173	0.746	w18_g10_0001	0.922806086	-0.04142872	0.206553773	0.635581436	0.157864791	1.053438675	0.918334115	0.111506824	0.888493176	0.025751561	0.052461394	0.033293868	0.099297137	0.78919604	7.974164501	-2.87E-12	1.25E-09	-2.06E-07	1.98E-06	0.007732494	-7.63E-06	0.00360203	0.076707802	0.172226212	0.751265115
g	12	0.1	0.171	0.729	w18_g12_0001	0.745558594	-0.05066121	0.257486658	0.60868923	0.133824112	1.000893026	0.440989506	0.045674471	0.954325529	0.009019191	0.025372704	0.011282576	0.149181134	0.805144395	2.24094947	-1.58E-12	6.61E-10	-9.70E-08	1.44E-06	0.002340539	-1.83E-06	0.000797401	0.089244804	0.153799885	0.756996017
h	1	0	0.199	0.801	w18_h1_0001	0.952433897	-0.020046999	0.006827768	0.848527637	0.144644595	1.01609338	0.962762157	0.10045482	0.89954518	0.022343265	0.047023854	0.031087702	0.089488461	0.810056719	13.94790841	-5.61E-12	1.97E-09	-2.13E-07	-7.64E-06	0.010218312	-9.14E-06	0.004806427	0.007835365	0.196760046	0.795485178
h	2	0.009	0.2	0.791	w18_h2_0001	0.924435068	-0.028023422	0.013716788	0.831003051	0.155280161	1.006302185	0.872838375	0.085011849	0.914988151	0.021089098	0.031619031	0.032303719	0.022696952	0.892291199	6.53113972	-2.93E-12	1.05E-09	-1.22E-07	-4.31E-06	0.005744617	-4.96E-06	0.002441403	0.00765426	0.184465512	0.807831941
h	3	0.018	0.2	0.782	w18_h3_0001	0.944303998	-0.038061094	0.047752959	0.803590432	0.148656609	1.035535817	0.904327073	0.080404178	0.919595822	0.021844991	0.035382358	0.023176829	0.014665577	0.904930245	12.23292664	-4.01E-12	1.50E-09	-1.94E-07	-5.23E-06	0.011768492	-1.07E-05	0.006090334	0.019863244	0.183241626	0.796823796
h	4	0.027	0.199	0.774	w18_h4_0001	0.932845079	-0.044094743	0.076723111	0.77647712	0.146799769	1.041024109	0.915801938	0.106957885	0.893042115	0.024395429	0.048927915	0.033634541	0.143483668	0.749558447	9.698001456	-7.18E-12	2.86E-09	-3.81E-07	5.06E-06	0.009230947	-8.62E-06	0.004434186	0.035024007	0.191123583	0.774015225
h	5	0.036	0.2	0.763	w18_h5_0001	0.935053895	-0.006326234	0.1037553	0.770729121	0.12551558	1.023047771	0.891550354	0.085351637	0.914648363	0.022113237	0.041536631	0.021701769	0.013447108	0.901201255	12.16877087	-7.04E-12	2.72E-09	-3.61E-07	6.10E-06	0.012481761	-1.38E-05	0.007555121	0.04095871	0.191626947	0.767364459
h	6	0.046	0.2	0.754	w18_h6_0001	0.915635559	-0.024185858	0.127777897	0.743070204	0.129151898	1.025082384	0.865877745	0.096274077	0.903725923	0.025518514	0.047474338	0.023281225	0.018323633	0.88540229	5.954842415	-2.62E-12	1.09E-09	-1.58E-07	-2.42E-07	0.005747214	-5.79E-06	0.002680082	0.050486691	0.190884906	0.758652554
h	7	0.054	0.199	0.747	w18_h7_0001	0.944406617	-0.041223011	0.136752118	0.719354987	0.143892894	1.066143141	0.948468601	0.110670976	0.889329024	0.026070722	0.051218413	0.033381842	0.068056567	0.821272458	11.48780009	-5.54E-12	2.28E-09	-3.29E-07	1.37E-06	0.01060287	-9.49E-06	0.00476008	0.056329142	0.187924132	0.755935544
h	8	0.064	0.2	0.737	w18_h8_0001	0.935109226	-0.041574858	0.162039461	0.71120475	0.12675579	1.055859931	0.91009986	0.128399828	0.871600172	0.031496748	0.059123343	0.037779737	0.152414951	0.719185221	8.307183585	-4.90E-12	2.05E-09	-3.00E-07	3.08E-06	0.008519401	-8.09E-06	0.003882852	0.072131321	0.204674489	0.723572835
h	9	0.073	0.2	0.727	w18_h9_0001	0.913232915	-0.041225068	0.255710738	0.597546214	0.146743048	1.062289049	0.88269617	0.09151315	0.90848685	0.025650289	0.0358694	0.029993461	0.010564007	0.897922843	8.235438307	-5.32E-12	2.33E-09	-3.56E-07	7.74E-06	0.008939468	-9.11E-06	0.004499192	0.086096051	0.162276081	0.751618133
h	10	0.082	0.199	0.718	w18_h10_0001	0.920887917	-0.053529355	0.211635477	0.664824517	0.123540006	1.059619015	0.881930346	0.105630558	0.894369442	0.026714735	0.04702162	0.031894202	0.014571903	0.879797539	7.698654219	-3.92E-12	1.66E-09	-2.51E-07	1.91E-06	0.008818986	-8.56E-06	0.00423548	0.079196406	0.187738149	0.733135694
h	11	0.091	0.201	0.708	w18_h11_0001	0.911819566	-0.049218572	0.20578342	0.659739827	0.134476754	1.069278755	0.78857324	0.095153425	0.904846575	0.024342236	0.049853162	0.020958027	0.013883968	0.890962607	5.29650802	-3.54E-12	1.60E-09	-2.57E-07	7.52E-06	0.005583627	-5.78E-06	0.002852262	0.074140357	0.17739325	0.748476977
h	12	0.1	0.199	0.701	w18_h12_0001	0.910645411	-0.031083124	0.245127717	0.644805915	0.110066368	1.044261992	0.803155505	0.097420071	0.902579929	0.025091755	0.052168016	0.0201603	0.007640551	0.894939378	5.788414891	-3.07E-12	1.38E-09	-2.29E-07	5.11E-06	0.007483215	-7.98E-06	0.003877825	0.088208991	0.186642795	0.725127091
